# Chromatin is dispensable for bacterial life

**DOI:** 10.64898/2026.08.21.744486

**Authors:** Paul Villain, Antoine Hocher, Jacques Serizay, Chad Whilding, Alex Montoya, Pavel V Shliaha, Romain Koszul, Tobias Warnecke

## Abstract

Inside cells, DNA is intimately associated with proteins, forming chromatin. The protein constituents of chromatin vary across the tree of life: histones are the principal building blocks of chromatin in eukaryotes and many archaea, whereas bacteria typically encode a collection of nucleoid-associated proteins (NAPs) that wrap, bend, bridge or coat the DNA. Although chromatin proteins appear to be a universal feature of cellular life, DNA-templated processes such as transcription, replication, and DNA repair can take place *in vitro* in the absence of chromatin, raising the possibility that cellular systems might exist – or could be built – that lack chromatin proteins. To explore this possibility, the molecular consequences and potential systemic adjustments required for life without chromatin, we serially deleted the nine most abundant NAPs from *E. coli* (*hupA, hupB, ihfA, ihfB, hns, stpA, fis, dps, lrp*), resulting in a strain (ΔNAP9) that lacks its native chromatin. Using an array of different techniques, we document change – and sometimes surprising lack thereof – in compaction, composition and 3D architecture of the nucleoid, supercoiling, prophage activity, growth, viability, and genetic make-up of ΔNAP9. Most notably, we find that ΔNAP9 exhibits global dysregulation of gene expression, marked by a striking homogenization of transcriptional output across the genome that is reminiscent of the effects of histone depletion in eukaryotic cells. Our results reinforce the notion that chromatin plays a key role in compartmentalizing the use of genomic information, enabling both the localized suppression of selfish elements and dynamic reprogramming of genome activity in response to environmental change. At the same time, the successful construction of ΔNAP9 demonstrates that bacterial cells can carry out basic cellular functions in the absence of co-evolved chromatin proteins, highlighting the potential for radical (re-)engineering of prokaryotic chromatin and systems of gene expression.
