## Supplementary material for "Chromatin is dispensable for bacterial life": Table S2

### Sheet: Sheet1
ID	Usage	Sequence	Product size in BW25113 WT (bp)	Product size in Keio strain (bp)	Product size after KanR cassette excision (bp)
dps_scr_F	dps locus screening (external)	AGATCAACGTCAAAGCCCACA	1600	2419	1176
dps_scr_R		TCGACCGCTCTGCCTTATTC
fis_scr_F	fis locus screening (external)	TGCGAAGAGATTGCCCAACT	1474	2500	1257
fis_scr_R		CGCGGAAAATCCCAAACGTT
hns_scr_F	hns locus screening (external)	ATGGCGTTGTGGATTGCAAA	1536	2445	1202
hns_scr_R		GCCACAGGCCCTCAATGATA
hupA_scr_F	hupA locus screening (external)	CGATTCCTTCAGCCGACGAT	1342	2392	1149
hupA_scr_R		GTGGTCACGGTCTGTTCCAT
hupB_scr_F	hupB locus screening (external)	GTGCCGGTATTGCTATGTGC	1321	2371	1128
hupB_scr_R		AGTTTCAGCTCACGTGCGTA
ihfA_scr_F	ihfA locus screening (external)	AAAGATGACGACGGGCGAAA	1405	2428	1185
ihfA_scr_R		GCACTGGAACCTGGCAAAAG
ihfB_scr_F	ihfB locus screening (external)	CGTGAACGTATCTCCCTGGG	1400	2438	1195
ihfB_scr_R		TCGCCATACATCACGAGACC
lrp_scr_F	lrp locus screening (external)	TTGGTCGTGCCCATGAGATC	1576	2404	1161
lrp_scr_R		GCCAGACCACAGGAGGTAAG
stpA_scr_F	stpA locus screening (external)	GCGGCGCAAAGTTAATCGAT	1646	2564	1321
stpA_scr_R		CGCGAACGTATCTGCAACTG
kanR_scr_F	kanR cassette screening (internal)	TGACTGGGCACAACAGACAA	500
kanR_scr_R		CATGGGTCACGACGAGATCC
dps_int_F	dps locus screening (internal)	GTCAGGATATCTGCGGTGTCG	400
dps_int_R		ATACCCGCAACGATGTCTCC
fis_int_F	fis locus screening (internal)	CAACGCGTAAATTCTGACGT	250
fis_int_R		TACCACGGTTGATGCCCATC
hns_int_F	hns locus screening (internal)	ATCAGGAAATCGTCGAGGGA	300
hns_int_R		TGTTGTTAACGAACGTCGCG
hupA_int_F	hupA locus screening (internal)	TGATTGATGTAATTGCAGAGAAAGCA	250
hupA_int_R		ACTGCGTCTTTCAGTGCCTT
hupB_int_F	hupB locus screening (internal)	GATCGACAAGATTGCTGCAGG	250
hupB_int_R		TACCGCGTCTTTCAGTGCTT
ihfA_int_F	ihfA locus screening (internal)	TTACTCGTCTTTGGGCGAAG	250
ihfA_int_R		GCTTAGCAAGCGGGATGC
ihfB_int_F	ihfB locus screening (internal)	CACCCAGCAATCGCACATTC	250
ihfB_int_R		ACCGTAAATATTGGCGCGATC
lrp_int_F	lrp locus screening (internal)	GAGTTGCAAAAGGATGGGCG	400
lrp_int_R		GCTTGACTTCTTCCATAACAACGT
stpA_int_F	stpA locus screening (internal)	TTCGGTGTACGGCCCTGA	300
stpA_int_R		GGCTCGCGAATTCTCCATTG
PrhaBAD-RBS_GA_F	Gibson assembly of pBAD-Flp-ihf	ccatattcaacgggaaacgtcttgcCACCACAATTCAGCAAATTG
PrhaBAD-RBS_GA_R		tgtaagcgccatTTTTTACCTCCTTAAAAGAATTTCATG
ihfA_GA_F	Gibson assembly of pBAD-Flp-ihf	aaggaggtaaaaaATGGCGCTTACAAAAGCTG
ihfA_GA_R		ctgacttggtcatTTACTCGTCTTTGGGCGAAG
ihfB_GA_F	Gibson assembly of pBAD-Flp-ihf	aaagacgagtaaATGACCAAGTCAGAATTGATAG
ihfB_GA_R		tccatgttggaatttaatcgcggccTTAACCGTAAATATTGGCGC
